# KIR*BLOOM: Accurate KIR genotyping using a new copy number-aware integrated genotype likelihood framework

**DOI:** 10.64898/2026.04.15.718735

**Authors:** Yomna Gohar, Alberto Descalzo Garcia, Katherine M. Kichula, Paul J. Norman, Alexander Dilthey

## Abstract

Killer-cell immunoglobulin-like receptor (KIR) genes, key modulators of natural killer (NK) cell activity, play critical roles in immune response and disease susceptibility. Accurate KIR genotyping from short-read sequencing data remains challenging because of high sequence similarity among genes, extensive copy number variation, and substantial allelic diversity. Here, we present KIR*BLOOM, a likelihood-based approach for KIR genotyping from short-read data that models read depth and sequencing error across alternative genotype configurations. KIR*BLOOM first identifies KIR-relevant read pairs, maps them to a KIR allele database, and reduces the candidate allele space by excluding alleles unlikely to be present. It then infers gene copy number and selects alleles under the inferred copy-number constraints. Finally, variant calling is used to refine CDS sequences and identify potential novel alleles. We evaluated performance on 45 whole-genome sequencing samples with haplotype-resolved assemblies from the HPRC or HGSVC, using Immuannot-derived annotations as ground truth. KIR*BLOOM achieved 99.85% precision, 99.92% recall, and a Jaccard index of 99.77% for copy-number inference. At five-digit allele resolution, it achieved 92.73% precision, 92.69% recall, and an 87.29% Jaccard index, outperforming T1K, GraphKIR, and Geny. Together, these results demonstrate that KIR*BLOOM enables highly accurate KIR genotyping from short-read sequencing data.
