## Supplementary Table 1 for "KIR*BLOOM: Accurate KIR genotyping using a new copy number-aware integrated genotype likelihood framework"

### Sheet: Development samples
Sequencing data name	Sample name	Sequencing data source	assembly source
ERR3988765	HG00423	https://www.ncbi.nlm.nih.gov/sra/ERR3988765	maternal: https://www.ncbi.nlm.nih.gov/datasets/genome/GCA_042076545.1/ paternal: https://www.ncbi.nlm.nih.gov/datasets/genome/GCA_042076665.1/
ERR3988768	HG00438	https://www.ncbi.nlm.nih.gov/sra/ERR3988768	maternal: https://www.ncbi.nlm.nih.gov/datasets/genome/GCA_018471515.2/ paternal: https://www.ncbi.nlm.nih.gov/datasets/genome/GCA_018472595.2/
ERR3988803	HG00621	https://www.ncbi.nlm.nih.gov/sra/ERR3988803	maternal: https://www.ncbi.nlm.nih.gov/datasets/genome/GCA_018472605.2/ paternal: https://www.ncbi.nlm.nih.gov/datasets/genome/GCA_018472575.2/
ERR3988814	HG00673	https://www.ncbi.nlm.nih.gov/sra/ERR3988814	maternal: https://www.ncbi.nlm.nih.gov/datasets/genome/GCA_018472565.2/ paternal:https://www.ncbi.nlm.nih.gov/datasets/genome/GCA_018472585.2/
ERR3988823	HG00733	https://www.ncbi.nlm.nih.gov/sra/ERR3988823	maternal:https://www.ncbi.nlm.nih.gov/datasets/genome/GCA_018506975.2/ paternal: https://www.ncbi.nlm.nih.gov/datasets/genome/GCA_018506955.2/
ERR3988824	HG00735	https://www.ncbi.nlm.nih.gov/sra/ERR3988824	maternal: https://www.ncbi.nlm.nih.gov/datasets/genome/GCA_018472765.3/ paternal: https://www.ncbi.nlm.nih.gov/datasets/genome/GCA_018472715.2/
ERR3988826	HG00741	https://www.ncbi.nlm.nih.gov/sra/ERR3988826	Maternal: https://www.ncbi.nlm.nih.gov/datasets/genome/GCA_018471095.2/ paternal: https://www.ncbi.nlm.nih.gov/datasets/genome/GCA_018471105.2/
ERR3988832	HG01071	https://www.ncbi.nlm.nih.gov/sra/ERR3988832	maternal: https://www.ncbi.nlm.nih.gov/datasets/genome/GCA_018472685.2/ paternal: https://www.ncbi.nlm.nih.gov/datasets/genome/GCA_018472725.2/
ERR3988841	HG01106	https://www.ncbi.nlm.nih.gov/sra/ERR3988841	maternal: https://www.ncbi.nlm.nih.gov/datasets/genome/GCA_018471345.2/ paternal: https://www.ncbi.nlm.nih.gov/datasets/genome/GCA_018471075.2/
ERR3988842	HG01109	https://www.ncbi.nlm.nih.gov/sra/ERR3988842	maternal: https://www.ncbi.nlm.nih.gov/datasets/genome/GCA_018504365.2/ paternal: https://www.ncbi.nlm.nih.gov/datasets/genome/GCA_018504645.2/
ERR3988851	HG01175	https://www.ncbi.nlm.nih.gov/sra/ERR3988851	maternal: https://www.ncbi.nlm.nih.gov/datasets/genome/GCA_018471085.2/ paternal: https://www.ncbi.nlm.nih.gov/datasets/genome/GCA_018471065.2/
ERR3988858	HG01243	https://www.ncbi.nlm.nih.gov/sra/ERR3988858	maternal:s3://human-pangenomics/submissions/DC27718F-5F38-43B0-9A78-270F395F13E8--INT_ASM_PRODUCTION/HG01243/assemblies/freeze_2/HG01243_mat_hprc_r2_v1.0.1.fa.gz paternal: s3://human-pangenomics/submissions/DC27718F-5F38-43B0-9A78-270F395F13E8—INT_ASM_PRODUCTION/HG01243/assemblies/freeze_2/HG01243_pat_hprc_r2_v1.0.1.fa.gz
ERR3988862	HG01258	https://www.ncbi.nlm.nih.gov/sra/ERR3988862	maternal: https://www.ncbi.nlm.nih.gov/datasets/genome/GCA_018469405.2/ paternal: https://www.ncbi.nlm.nih.gov/datasets/genome/GCA_018469675.2/
ERR3988875	HG01358	https://www.ncbi.nlm.nih.gov/sra/ERR3988875	maternal: https://www.ncbi.nlm.nih.gov/datasets/genome/GCA_018469865.2/ paternal: https://www.ncbi.nlm.nih.gov/datasets/genome/GCA_018469965.2/
ERR3988876	HG01361	https://www.ncbi.nlm.nih.gov/sra/ERR3988876	maternal: https://www.ncbi.nlm.nih.gov/datasets/genome/GCA_018469685.2/ paternal: https://www.ncbi.nlm.nih.gov/datasets/genome/GCA_018469705.2/
ERR3988943	HG01891	https://www.ncbi.nlm.nih.gov/sra/ERR3988943	maternal: https://www.ncbi.nlm.nih.gov/datasets/genome/GCA_018467155.2/ paternal: https://www.ncbi.nlm.nih.gov/datasets/genome/GCA_018467165.2/
ERR3988951	HG01928	https://www.ncbi.nlm.nih.gov/sra/ERR3988951	maternal: https://www.ncbi.nlm.nih.gov/datasets/genome/GCA_018472695.2/ paternal: https://www.ncbi.nlm.nih.gov/datasets/genome/GCA_018472705.2/
ERR3988958	HG01952	https://www.ncbi.nlm.nih.gov/sra/ERR3988958	maternal: https://www.ncbi.nlm.nih.gov/datasets/genome/GCA_018471545.2/ paternal https://www.ncbi.nlm.nih.gov/datasets/genome/GCA_018471555.2/
ERR3988965	HG01978	https://www.ncbi.nlm.nih.gov/sra/ERR3988965	maternal: https://www.ncbi.nlm.nih.gov/datasets/genome/GCA_018472845.2/ paternal: https://www.ncbi.nlm.nih.gov/datasets/genome/GCA_018472865.2/
ERR3988979	HG02055	https://www.ncbi.nlm.nih.gov/sra/ERR3988979	maternal: https://www.ncbi.nlm.nih.gov/datasets/genome/GCA_018506125.2/ paternal: https://www.ncbi.nlm.nih.gov/datasets/genome/GCA_018506125.2/
ERR3988986	HG02080	https://www.ncbi.nlm.nih.gov/sra/ERR3988986	maternal: https://www.ncbi.nlm.nih.gov/datasets/genome/GCA_018504085.2/ paternal: https://www.ncbi.nlm.nih.gov/datasets/genome/GCA_018504055.2/
ERR3988996	HG02148	https://www.ncbi.nlm.nih.gov/sra/ERR3988996	maternal: https://www.ncbi.nlm.nih.gov/datasets/genome/GCA_018471535.2/ paternal: https://www.ncbi.nlm.nih.gov/datasets/genome/GCA_018471525.2/
ERR3989003	HG02257	https://www.ncbi.nlm.nih.gov/sra/ERR3989003	maternal: https://www.ncbi.nlm.nih.gov/datasets/genome/GCA_018466835.2/ paternal: https://www.ncbi.nlm.nih.gov/datasets/genome/GCA_018466845.2/
ERR3989028	HG02572	https://www.ncbi.nlm.nih.gov/sra/ERR3989028	maternal: https://www.ncbi.nlm.nih.gov/datasets/genome/GCA_018470445.2/ paternal: https://www.ncbi.nlm.nih.gov/datasets/genome/GCA_018470435.2/
ERR3989038	HG02622	https://www.ncbi.nlm.nih.gov/sra/ERR3989038	maternal: https://www.ncbi.nlm.nih.gov/datasets/genome/GCA_018469875.2/ paternal: https://www.ncbi.nlm.nih.gov/datasets/genome/GCA_018469925.2/
ERR3989040	HG02630	https://www.ncbi.nlm.nih.gov/sra/ERR3989040	maternal: https://www.ncbi.nlm.nih.gov/datasets/genome/GCA_018469955.2/ paternal: https://www.ncbi.nlm.nih.gov/datasets/genome/GCA_018469945.2/
ERR3989059	HG02717	https://www.ncbi.nlm.nih.gov/sra/ERR3989059	maternal: https://www.ncbi.nlm.nih.gov/datasets/genome/GCA_018469935.2/ paternal: https://www.ncbi.nlm.nih.gov/datasets/genome/GCA_018470425.2/
ERR3989060	HG02723	https://www.ncbi.nlm.nih.gov/sra/ERR3989060	maternal: https://www.ncbi.nlm.nih.gov/datasets/genome/GCA_018504065.2/ paternal: https://www.ncbi.nlm.nih.gov/datasets/genome/GCA_018504075.2/
ERR3989080	HG02818	https://www.ncbi.nlm.nih.gov/sra/ERR3989080	maternal: https://www.ncbi.nlm.nih.gov/datasets/genome/GCA_018503585.2/ paternal: https://www.ncbi.nlm.nih.gov/datasets/genome/GCA_018503575.2/
ERR3989091	HG02886	https://www.ncbi.nlm.nih.gov/sra/ERR3989091	maternal: https://www.ncbi.nlm.nih.gov/datasets/genome/GCA_018470455.2/ paternal: https://www.ncbi.nlm.nih.gov/datasets/genome/GCA_018470465.2/
ERR3989119	HG03098	https://www.ncbi.nlm.nih.gov/sra/ERR3989119	maternal: https://www.ncbi.nlm.nih.gov/datasets/genome/GCA_018506165.2/ paternal: https://www.ncbi.nlm.nih.gov/datasets/genome/GCA_018506155.2/
ERR3989166	HG03453	https://www.ncbi.nlm.nih.gov/sra/ERR3989166	maternal: https://www.ncbi.nlm.nih.gov/datasets/genome/GCA_018472855.2/ paternal: https://www.ncbi.nlm.nih.gov/datasets/genome/GCA_018473305.2/
ERR3989170	HG03486	https://www.ncbi.nlm.nih.gov/sra/ERR3989170	maternal: https://www.ncbi.nlm.nih.gov/datasets/genome/GCA_018503525.2/ paternal: https://www.ncbi.nlm.nih.gov/datasets/genome/GCA_018503245.2/
ERR3989173	HG03492	https://www.ncbi.nlm.nih.gov/sra/ERR3989173	maternal: https://www.ncbi.nlm.nih.gov/datasets/genome/GCA_018505845.3/ paternal: https://www.ncbi.nlm.nih.gov/datasets/genome/GCA_018505835.3/
ERR3989174	HG03516	https://www.ncbi.nlm.nih.gov/sra/ERR3989174	maternal: https://www.ncbi.nlm.nih.gov/datasets/genome/GCA_018469415.2/ paternal: https://www.ncbi.nlm.nih.gov/datasets/genome/GCA_018469425.2/
ERR3989177	HG03540	https://www.ncbi.nlm.nih.gov/sra/ERR3989177	maternal: https://www.ncbi.nlm.nih.gov/datasets/genome/GCA_018473295.2/ paternal: https://www.ncbi.nlm.nih.gov/datasets/genome/GCA_018473315.2/
ERR3989180	HG03579	https://www.ncbi.nlm.nih.gov/sra/ERR3989180	maternal: https://www.ncbi.nlm.nih.gov/datasets/genome/GCA_018472825.2/ paternal: https://www.ncbi.nlm.nih.gov/datasets/genome/GCA_018472835.2/
ERR3989364	NA18906	https://www.ncbi.nlm.nih.gov/sra/ERR3989364	maternal:https://www.ncbi.nlm.nih.gov/datasets/genome/GCA_018503255.2/ paternal: https://www.ncbi.nlm.nih.gov/datasets/genome/GCA_018503285.2/
ERR3989410	NA19240	https://www.ncbi.nlm.nih.gov/sra/ERR3989410	maternal: https://www.ncbi.nlm.nih.gov/datasets/genome/GCA_018503275.2/ paternal: https://www.ncbi.nlm.nih.gov/datasets/genome/GCA_018503265.2/
ERR3239430	NA19129	ftp://ftp.sra.ebi.ac.uk/vol1/run/ERR323/ERR3239430/NA19129.final.cram	https://ftp.1000genomes.ebi.ac.uk/vol1/ftp/data_collections/HGSVC3/working/20230818_verkko_batch1/assemblies/NA19129/
ERR3239453	NA19238	ftp://ftp.sra.ebi.ac.uk/vol1/run/ERR323/ERR3239453/NA19238.final.cram	https://ftp.1000genomes.ebi.ac.uk/vol1/ftp/data_collections/HGSVC3/working/20240201_verkko_batch3/assemblies/NA19238/
ERR3239493/	NA18534	ftp://ftp.sra.ebi.ac.uk/vol1/run/ERR323/ERR3239493/NA18534.final.cram	https://ftp.1000genomes.ebi.ac.uk/vol1/ftp/data_collections/HGSVC3/working/20230927_verkko_batch2/assemblies/NA18534/
ERR3239557	NA18939	ftp://ftp.sra.ebi.ac.uk/vol1/run/ERR323/ERR3239557/NA18939.final.cram	https://ftp.1000genomes.ebi.ac.uk/vol1/ftp/data_collections/HGSVC3/working/20240201_verkko_batch3/assemblies/NA18939/
ERR3239712	NA19317	ftp://ftp.sra.ebi.ac.uk/vol1/run/ERR323/ERR3239712/NA19317.final.cram	https://ftp.1000genomes.ebi.ac.uk/vol1/ftp/data_collections/HGSVC3/working/20230818_verkko_batch1/assemblies/NA19317/
ERR3239740	NA19384	ftp://ftp.sra.ebi.ac.uk/vol1/run/ERR323/ERR3239740/NA19384.final.cram	https://ftp.1000genomes.ebi.ac.uk/vol1/ftp/data_collections/HGSVC3/working/20230818_verkko_batch1/assemblies/NA19384/
ERR3240160	HG00171	ftp://ftp.sra.ebi.ac.uk/vol1/run/ERR324/ERR3240160/HG00171.final.cram	https://ftp.1000genomes.ebi.ac.uk/vol1/ftp/data_collections/HGSVC3/working/20230818_verkko_batch1/assemblies/HG00171/
ERR3242195/	HG01890	ftp://ftp.sra.ebi.ac.uk/vol1/run/ERR324/ERR3242195/HG01890.final.cram	https://ftp.1000genomes.ebi.ac.uk/vol1/ftp/data_collections/HGSVC3/working/20230927_verkko_batch2/assemblies/HG01890/
ERR3242231	HG02282	ftp://ftp.sra.ebi.ac.uk/vol1/run/ERR324/ERR3242231/HG02282.final.cram	https://ftp.1000genomes.ebi.ac.uk/vol1/ftp/data_collections/HGSVC3/working/20230818_verkko_batch1/assemblies/HG02282/
ERR3242424	HG02769	ftp://ftp.sra.ebi.ac.uk/vol1/run/ERR324/ERR3242424/HG02769.final.cram	https://ftp.1000genomes.ebi.ac.uk/vol1/ftp/data_collections/HGSVC3/working/20230818_verkko_batch1/assemblies/HG02769/
ERR3989118	HG03065	ftp://ftp.sra.ebi.ac.uk/vol1/run/ERR398/ERR3989118/HG03065.final.cram	https://ftp.1000genomes.ebi.ac.uk/vol1/ftp/data_collections/HGSVC3/working/20230927_verkko_batch2/assemblies/HG03065/
ERR3989449	NA19836	ftp://ftp.sra.ebi.ac.uk/vol1/run/ERR398/ERR3989449/NA19836.final.cram	https://ftp.1000genomes.ebi.ac.uk/vol1/ftp/data_collections/HGSVC3/working/20230818_verkko_batch1/assemblies/NA19836/
ERR3989454	NA19983	ftp://ftp.sra.ebi.ac.uk/vol1/run/ERR398/ERR3989454/NA19983.final.cram	https://ftp.1000genomes.ebi.ac.uk/vol1/ftp/data_collections/HGSVC3/working/20230818_verkko_batch1/assemblies/NA19983/

### Sheet: evaluation samples
Sequencing data name	Sample name	Sequencing data source	assembly source
ERR3239454	NA19239	ftp://ftp.sra.ebi.ac.uk/vol1/run/ERR323/ERR3239454/NA19239.final.cram	https://ftp.1000genomes.ebi.ac.uk/vol1/ftp/data_collections/HGSVC3/working/20240201_verkko_batch3/assemblies/NA19239/
ERR3239679	NA18989	ftp://ftp.sra.ebi.ac.uk/vol1/run/ERR323/ERR3239679/NA18989.final.cram	https://ftp.1000genomes.ebi.ac.uk/vol1/ftp/data_collections/HGSVC3/working/20230818_verkko_batch1/assemblies/NA18989/
ERR3239695	NA19036	ftp://ftp.sra.ebi.ac.uk/vol1/run/ERR323/ERR3239695/NA19036.final.cram	https://ftp.1000genomes.ebi.ac.uk/vol1/ftp/data_collections/HGSVC3/working/20230818_verkko_batch1/assemblies/NA19036/
ERR3239721	NA19331	ftp://ftp.sra.ebi.ac.uk/vol1/run/ERR323/ERR3239721/NA19331.final.cram	https://ftp.1000genomes.ebi.ac.uk/vol1/ftp/data_collections/HGSVC3/working/20230818_verkko_batch1/assemblies/NA19331/
ERR3239726	NA19347	ftp://ftp.sra.ebi.ac.uk/vol1/run/ERR323/ERR3239726/NA19347.final.cram	https://ftp.1000genomes.ebi.ac.uk/vol1/ftp/data_collections/HGSVC3/working/20230818_verkko_batch1/assemblies/NA19347/
ERR3239792	NA20509	ftp://ftp.sra.ebi.ac.uk/vol1/run/ERR323/ERR3239792/NA20509.final.cram	https://ftp.1000genomes.ebi.ac.uk/vol1/ftp/data_collections/HGSVC3/working/20230927_verkko_batch2/assemblies/NA20509/
ERR3239999	NA20847	//ftp.sra.ebi.ac.uk/vol1/run/ERR323/ERR3239999/NA20847.final.cram	https://ftp.1000genomes.ebi.ac.uk/vol1/ftp/data_collections/HGSVC3/working/20230927_verkko_batch2/assemblies/NA20847/
ERR3240225	HG00268	ftp://ftp.sra.ebi.ac.uk/vol1/run/ERR324/ERR3240225/HG00268.final.cram	https://ftp.1000genomes.ebi.ac.uk/vol1/ftp/data_collections/HGSVC3/working/20230818_verkko_batch1/assemblies/HG00268/
ERR3240260	HG00358	ftp://ftp.sra.ebi.ac.uk/vol1/run/ERR324/ERR3240260/HG00358.final.cram	https://ftp.1000genomes.ebi.ac.uk/vol1/ftp/data_collections/HGSVC3/working/20230818_verkko_batch1/assemblies/HG00358/
ERR3241684	HG00513	ftp://ftp.sra.ebi.ac.uk/vol1/run/ERR324/ERR3241684/HG00513.final.cram	https://ftp.1000genomes.ebi.ac.uk/vol1/ftp/data_collections/HGSVC3/working/20240201_verkko_batch3/assemblies/HG00513/
ERR3241754	HG00731	ftp://ftp.sra.ebi.ac.uk/vol1/run/ERR324/ERR3241754/HG00731.final.cram	https://ftp.1000genomes.ebi.ac.uk/vol1/ftp/data_collections/HGSVC3/working/20230927_verkko_batch2/assemblies/HG00731/
ERR3241755	HG00732	ftp://ftp.sra.ebi.ac.uk/vol1/run/ERR324/ERR3241755/HG00732.final.cram	https://ftp.1000genomes.ebi.ac.uk/vol1/ftp/data_collections/HGSVC3/working/20240201_verkko_batch3/assemblies/HG00732/
ERR3241776	NA20355	ftp://ftp.sra.ebi.ac.uk/vol1/run/ERR324/ERR3241776/NA20355.final.cram	https://ftp.1000genomes.ebi.ac.uk/vol1/ftp/data_collections/HGSVC3/working/20230818_verkko_batch1/assemblies/NA20355/
ERR3242063/	HG01596	ftp://ftp.sra.ebi.ac.uk/vol1/run/ERR324/ERR3242063/HG01596.final.cram	https://ftp.1000genomes.ebi.ac.uk/vol1/ftp/data_collections/HGSVC3/working/20230927_verkko_batch2/assemblies/HG01596/
ERR3242132/	HG00864	ftp://ftp.sra.ebi.ac.uk/vol1/run/ERR324/ERR3242132/HG00864.final.cram	https://ftp.1000genomes.ebi.ac.uk/vol1/ftp/data_collections/HGSVC3/working/20240201_verkko_batch3/assemblies/HG00864/
ERR3242477	HG03452	ftp://ftp.sra.ebi.ac.uk/vol1/run/ERR324/ERR3242477/HG03452.final.cram	https://ftp.1000genomes.ebi.ac.uk/vol1/ftp/data_collections/HGSVC3/working/20230818_verkko_batch1/assemblies/HG03452/
ERR3242604	HG02953	ftp://ftp.sra.ebi.ac.uk/vol1/run/ERR324/ERR3242604/HG02953.final.cram	https://ftp.1000genomes.ebi.ac.uk/vol1/ftp/data_collections/HGSVC3/working/20230818_verkko_batch1/assemblies/HG02953/
ERR3242744/	HG02554	ftp://ftp.sra.ebi.ac.uk/vol1/run/ERR324/ERR3242744/HG02554.final.cram	https://ftp.1000genomes.ebi.ac.uk/vol1/ftp/data_collections/HGSVC3/working/20230818_verkko_batch1/assemblies/HG02554/
ERR3242842/	HG03009	ftp://ftp.sra.ebi.ac.uk/vol1/run/ERR324/ERR3242842/HG03009.final.cram	https://ftp.1000genomes.ebi.ac.uk/vol1/ftp/data_collections/HGSVC3/working/20230927_verkko_batch2/assemblies/HG03009/
ERR3243007/	HG03520	ftp://ftp.sra.ebi.ac.uk/vol1/run/ERR324/ERR3243007/HG03520.final.cram	https://ftp.1000genomes.ebi.ac.uk/vol1/ftp/data_collections/HGSVC3/working/20230818_verkko_batch1/assemblies/HG03520/
ERR3988780	HG00512	ftp://ftp.sra.ebi.ac.uk/vol1/run/ERR398/ERR3988780/HG00512.final.cram	https://ftp.1000genomes.ebi.ac.uk/vol1/ftp/data_collections/HGSVC3/working/20240201_verkko_batch3/assemblies/HG00512/
ERR3988781	HG00514	ftp://ftp.sra.ebi.ac.uk/vol1/run/ERR398/ERR3988781/HG00514.final.cram	https://ftp.1000genomes.ebi.ac.uk/vol1/ftp/data_collections/HGSVC3/working/20240201_verkko_batch3/assemblies/HG00514/
ERR3988843	HG01114	ftp://ftp.sra.ebi.ac.uk/vol1/run/ERR398/ERR3988843/HG01114.final.cram	https://ftp.1000genomes.ebi.ac.uk/vol1/ftp/data_collections/HGSVC3/working/20230818_verkko_batch1/assemblies/HG01114/
ERR3988873	HG01352	ftp://ftp.sra.ebi.ac.uk/vol1/run/ERR398/ERR3988873/HG01352.final.cram	https://ftp.1000genomes.ebi.ac.uk/vol1/ftp/data_collections/HGSVC3/working/20230818_verkko_batch1/assemblies/HG01352/
ERR3988884	HG01457	ftp://ftp.sra.ebi.ac.uk/vol1/run/ERR398/ERR3988884/HG01457.final.cram	https://ftp.1000genomes.ebi.ac.uk/vol1/ftp/data_collections/HGSVC3/working/20230818_verkko_batch1/assemblies/HG01457/
ERR3988892	HG01505	ftp://ftp.sra.ebi.ac.uk/vol1/run/ERR398/ERR3988892/HG01505.final.cram	https://ftp.1000genomes.ebi.ac.uk/vol1/ftp/data_collections/HGSVC3/working/20230818_verkko_batch1/assemblies/HG01505/
ERR3988905	HG01573	ftp://ftp.sra.ebi.ac.uk/vol1/run/ERR398/ERR3988905/HG01573.final.cram	https://ftp.1000genomes.ebi.ac.uk/vol1/ftp/data_collections/HGSVC3/working/20230818_verkko_batch1/assemblies/HG01573/
ERR3988973	HG02011	ftp://ftp.sra.ebi.ac.uk/vol1/run/ERR398/ERR3988973/HG02011.final.cram	https://ftp.1000genomes.ebi.ac.uk/vol1/ftp/data_collections/HGSVC3/working/20230927_verkko_batch2/assemblies/HG02011/
ERR3988975	HG02018	ftp://ftp.sra.ebi.ac.uk/vol1/run/ERR398/ERR3988975/HG02018.final.cram	https://ftp.1000genomes.ebi.ac.uk/vol1/ftp/data_collections/HGSVC3/working/20230818_verkko_batch1/assemblies/HG02018/
ERR3988981	HG02059	ftp://ftp.sra.ebi.ac.uk/vol1/run/ERR398/ERR3988981/HG02059.final.cram	https://ftp.1000genomes.ebi.ac.uk/vol1/ftp/data_collections/HGSVC3/working/20230818_verkko_batch1/assemblies/HG02059/
ERR3988989	HG02106	ftp://ftp.sra.ebi.ac.uk/vol1/run/ERR398/ERR3988989/HG02106.final.cram	https://ftp.1000genomes.ebi.ac.uk/vol1/ftp/data_collections/HGSVC3/working/20230818_verkko_batch1/assemblies/HG02106/
ERR3989019	HG02492	ftp://ftp.sra.ebi.ac.uk/vol1/run/ERR398/ERR3989019/HG02492.final.cram	https://ftp.1000genomes.ebi.ac.uk/vol1/ftp/data_collections/HGSVC3/working/20230927_verkko_batch2/assemblies/HG02492/
ERR3989031	HG02587	ftp://ftp.sra.ebi.ac.uk/vol1/run/ERR398/ERR3989031/HG02587.final.cram	https://ftp.1000genomes.ebi.ac.uk/vol1/ftp/data_collections/HGSVC3/working/20230818_verkko_batch1/assemblies/HG02587/
ERR3989141	HG03248	ftp://ftp.sra.ebi.ac.uk/vol1/run/ERR398/ERR3989141/HG03248.final.cram	https://ftp.1000genomes.ebi.ac.uk/vol1/ftp/data_collections/HGSVC3/working/20230818_verkko_batch1/assemblies/HG03248/
ERR3989162/	HG03371	ftp://ftp.sra.ebi.ac.uk/vol1/run/ERR398/ERR3989162/HG03371.final.cram	https://ftp.1000genomes.ebi.ac.uk/vol1/ftp/data_collections/HGSVC3/working/20230927_verkko_batch2/assemblies/HG03371/
ERR3989168	HG03456	ftp://ftp.sra.ebi.ac.uk/vol1/run/ERR398/ERR3989168/HG03456.final.cram	https://ftp.1000genomes.ebi.ac.uk/vol1/ftp/data_collections/HGSVC3/working/20230927_verkko_batch2/assemblies/HG03456/
ERR3989199/	HG03683	ftp://ftp.sra.ebi.ac.uk/vol1/run/ERR398/ERR3989199/HG03683.final.cram	https://ftp.1000genomes.ebi.ac.uk/vol1/ftp/data_collections/HGSVC3/working/20230818_verkko_batch1/assemblies/HG03683/
ERR3989210	HG03732	ftp://ftp.sra.ebi.ac.uk/vol1/run/ERR398/ERR3989210/HG03732.final.cram	https://ftp.1000genomes.ebi.ac.uk/vol1/ftp/data_collections/HGSVC3/working/20240201_verkko_batch3/assemblies/HG03732/
ERR3989221	HG03807	ftp://ftp.sra.ebi.ac.uk/vol1/run/ERR398/ERR3989221/HG03807.final.cram	https://ftp.1000genomes.ebi.ac.uk/vol1/ftp/data_collections/HGSVC3/working/20230818_verkko_batch1/assemblies/HG03807/
ERR3989235	HG04036	ftp://ftp.sra.ebi.ac.uk/vol1/run/ERR398/ERR3989235/HG04036.final.cram	https://ftp.1000genomes.ebi.ac.uk/vol1/ftp/data_collections/HGSVC3/working/20230818_verkko_batch1/assemblies/HG04036/
ERR3989261	HG04217	ftp://ftp.sra.ebi.ac.uk/vol1/run/ERR398/ERR3989261/HG04217.final.cram	https://ftp.1000genomes.ebi.ac.uk/vol1/ftp/data_collections/HGSVC3/working/20230818_verkko_batch1/assemblies/HG04217/
ERR3989317	NA12329	ftp://ftp.sra.ebi.ac.uk/vol1/run/ERR398/ERR3989317/NA12329.final.cram	https://ftp.1000genomes.ebi.ac.uk/vol1/ftp/data_collections/HGSVC3/working/20240201_verkko_batch3/assemblies/NA12329/
ERR3989413	NA19650	ftp://ftp.sra.ebi.ac.uk/vol1/run/ERR398/ERR3989413/NA19650.final.cram	https://ftp.1000genomes.ebi.ac.uk/vol1/ftp/data_collections/HGSVC3/working/20230927_verkko_batch2/assemblies/NA19650/
ERR3989428	NA19705	ftp://ftp.sra.ebi.ac.uk/vol1/run/ERR398/ERR3989428/NA19705.final.cram	https://ftp.1000genomes.ebi.ac.uk/vol1/ftp/data_collections/HGSVC3/working/20230927_verkko_batch2/assemblies/NA19705/
ERR3989456	NA20129	https://www.ncbi.nlm.nih.gov/sra/?term=ERR3989456	maternal: s3://human-pangenomics/submissions/DC27718F-5F38-43B0-9A78-270F395F13E8—INT_ASM_PRODUCTION/NA20129/assemblies/freeze_2/NA20129_mat_hprc_r2_v1.0.1.fa.gz, paternal: s3://human-pangenomics/submissions/DC27718F-5F38-43B0-9A78-270F395F13E8—INT_ASM_PRODUCTION/NA20129/assemblies/freeze_2/NA20129_pat_hprc_r2_v1.0.1.fa.gz
