## Supplementary Table 2 for "KIR*BLOOM: Accurate KIR genotyping using a new copy number-aware integrated genotype likelihood framework"

### Sheet: Sheet1
	KIR*BLOOM	T1K	GraphKIR	Geny
2DL1	1	1	1	1
2DL2	1	1	1	0.977778
2DL3	1	1	1	1
2DL4	1	1	1	0.977778
2DL5	1	1	1	0.977778
2DP1	1	1	1	1
2DS1	1	1	0.844444	0.933333
2DS2	1	1	1	0.977778
2DS3	1	1	1	0.977778
2DS4	1	1	1	0.955556
2DS5	1	1	1	0.955556
3DL1	1	1	1	1
3DL2	1	1	1	1
3DL3	1	1	1	1
3DP1	1	1	1	1
3DS1	1	1	1	1
