## Supplementary Table 3 for "KIR*BLOOM: Accurate KIR genotyping using a new copy number-aware integrated genotype likelihood framework"

### Sheet: Sheet1
	KIR*BLOOM		T1K		GraphKIR		Geny
	Before variant calling	After variant calling	Before variant calling	After variant calling	Before variant calling	After variant calling	Before variant calling	After variant calling
Allele match	86.53	89.75	78.16	80.71	63.05	-	73.47	-
Jaccard	81.48	86.28	77.8	80.76	57.89	-	72.33	-
Precision	88.68	91.9	85.53	87.31	70.83	-	82.42	-
Recall	88.81	91.98	89.09	90.89	71.3	-	84.59	-
