## Supplementary Table 4 for "KIR*BLOOM: Accurate KIR genotyping using a new copy number-aware integrated genotype likelihood framework"

### Sheet: Novel alleles predicted
	# of Alleles with novel CDS	Correctly called by KIR*BLOOM	Correctly called by T1K	Correctly called by GraphKIR	Correctly called by Geny
KIR2DS4	7	1	3	0	0
KIR3DL2	2	0	1	0	0
KIR2DL4	3	0	1	0	0
KIR3DP1	9	0	1	0	0
KIR2DS5	2	2	1	0	0
KIR3DL3	1	0	0	0	0
KIR2DS2	2	1	2	0	0
KIR2DL2	1	0	1	0	0
KIR2DL5B	2	0	0	0	0
KIR2DL1	4	2	3	0	0
KIR2DP1	6	4	4	0	0
Total	39	10	17	0	0

### Sheet: correct errors made by allele s
	KIR*BLOOM		T1K		GraphKIR		Geny
	# of Fns*	corrected	# of Fns*	Corrected	# of Fns*	Corrected	# of Fns*	Corrected
KIR2DL1	5	1	9	0	22	-	17	-
KIR2DL2	0	0	0	0	2	-	4	-
KIR2DL3	0	0	0	0	13	-	6	-
KIR2DL4	0	0	5	0	13	-	3	-
KIR2DL5A	2	0	0	0	4	-	0	-
KIR2DL5B	2	1	1	0	6	-	5	-
KIR2DP1	0	0	2	1	18	-	18	-
KIR2DS1	0	0	0	0	6	-	1	-
KIR2DS2	1	0	3	0	8	-	4	-
KIR2DS3	0	0	1	0	4	-	2	-
KIR2DS4	1	1	4	2	11	-	10	-
KIR2DS5	3	2	0	0	13	-	3	-
KIR3DL1	2	2	2	1	5	-	3	-
KIR3DL2	7	1	8	1	38	-	12	-
KIR3DL3	19	0	23	1	43	-	32	-
KIR3DP1	8	0	10	2	34	-	30	-
KIR3DS1	0	0	2	0	0	-	0	-
Total	50	8	70	8	240	-	150	-
* excluding Fns novel CDS sequences

### Sheet: introduce false-positive varian
	KIR*BLOOM	T1K	PING	GraphKIR
	switched from TP to FN	switched from TP to FN	switched from TP to FN	switched from TP to FN
KIR2DS2	0	1	-	-
KIR2DS4	0	2	-	-
KIR3DL3	0	1	-	-
KIR3DP1	2	2	-	-
Total	2	6	-	-
