## Supplementary Table 5 for "KIR*BLOOM: Accurate KIR genotyping using a new copy number-aware integrated genotype likelihood framework"

### Sheet: CDS
Genes	occurrences	KIR*BLOOM	T1K	GraphKIR	Geny
KIR3DL3	4	4	0	0	0
KIR2DS4	2	2	2	0	0
KIR2DL1	2	2	0	0	0

### Sheet: genomic
Genes	occurrences	KIR*BLOOM	T1K	GraphKIR	Geny
KIR3DL1	3	3	3	0	0
KIR2DL4	6	6	5	1	5
KIR3DP1	5	2	2	2	1
KIR3DL2	16	13	13	3	13
KIR2DL3	8	8	8	3	2
KIR3DL3	18	12	5	4	3
KIR2DS2	5	4	3	0	3
KIR2DS5	1	1	1	0	0
KIR2DP1	2	2	2	2	0
KIR2DS3	2	2	2	2	0
KIR2DL2	3	3	3	2	0
KIR2DL1	3	3	2	0	1
KIR2DL5A	1	0	1	0	1
KIR2DL5B	1	1	1	0	1
Total	74	60	51	19	30
